# A release from developmental bias accelerates morphological diversification in butterfly eyespots

**DOI:** 10.1101/2020.04.27.063149

**Authors:** Oskar Brattström, Kwaku Aduse-Poku, Erik van Bergen, Vernon French, Paul M. Brakefield

## Abstract

Development can bias the independent evolution of traits sharing ontogenetic pathways, making certain evolutionary changes less likely. The eyespots commonly found on butterfly wings each have concentric rings of differing colors and these serially repeated pattern elements have been a focus for evo-devo research. In the butterfly family Nymphalidae, eyespots have been shown to function in startling or deflecting predators, and to be involved in sexual selection. Previous work on a model species of Mycalesina butterfly, *Bicyclus anynana*, has provided insights into the developmental control of the size and color composition of individual eyespots. Experimental evolution has also shown that the relative size of a pair of eyespots on the same wing surface is highly flexible, whereas they are resistant to diverging in color-composition, presumably due to the underlying shared developmental process. This fixed color-composition has been considered as a prime example of developmental bias with significant consequences for wing pattern evolution. Here we test this proposal by surveying eyespots across the whole subtribe of Mycalesina butterflies and demonstrate that developmental bias shapes evolutionary diversification, except in the genus *Heteropsis* which has gained independent control of eyespot color-composition. Experimental manipulations of pupal wings reveal that the bias has been released through a novel regional response of the wing tissue to a conserved patterning signal. Our study demonstrates that development can bias the evolutionary independence of traits, but it also shows how bias can be released through developmental innovations, thus allowing rapid morphological change, facilitating evolutionary diversification.
