## Supplementary material for "A release from developmental bias accelerates morphological diversification in butterfly eyespots": SI Appendix File S2

#NEXUS
begin trees;
	translate
		1	KA3025_Dev_unica,
		2	KA1012_Bra_peitho_gigas,
		3	KA592_Bra_decira,
		4	KA3090_Bra_eliasis,
		5	KA772_Bra_simonsii,
		6	KA265_Bra_teratia,
		7	AM-97-v215_Bra_perspicua,
		8	KA1002_Bra_phaea,
		9	KA741_Tel_adolphei,
		10	KA742_Tel_oculus,
		11	UK6-28_Tel_parva,
		12	mg35_Tel_mara,
		13	KA251_Tel_micromeda_circella,
		14	KA247_Tel_janardana_sagittigera,
		15	UK5-15_Tel_megamerde_opaculus,
		16	KA845_Tel_misenus,
		17	KA843_Tel_sericus,
		18	UK4-6_Tel_mausonia,
		19	UK7-5_Tel_malsara,
		20	KA844_Tel_inopia,
		21	KA769_Het_comorensis,
		22	KA555_Het_fraterna,
		23	KA563_Het_mayottensis,
		24	KA591_Het_narcissus_borbonica,
		25	KA564_Het_narcissus_narcissus,
		26	KA534_Het_ankaratra,
		27	KA501_Het_exocellata,
		28	KA561_Het_mimetica_72,
		29	KA817_Het_cowani,
		30	KA502_Het_antahala,
		31	KA2053_Het_hazovola_53,
		32	KA537_Het_alaokola,
		33	KA524_Het_mabillei,
		34	KA759_Het_ankoma,
		35	KA757_Het_84,
		36	KA503_Het_paradoxa,
		37	KA765_Het_fuliginosa,
		38	KA526_Het_anganavo,
		39	KA750_Het_wardii,
		40	KA576_Het_erebennis,
		41	KA506_Het_strato,
		42	KA562_Het_80,
		43	KA478_Het_erebina,
		44	KA505_Het_narova,
		45	KA529_Het_passandava,
		46	KA510_Het_viettei,
		47	KA522_Het_westwoodi_13B,
		48	KA519_Het_andravahana,
		49	KA557_Het_obscura,
		50	KA507_Het_pauliani_37,
		51	KA535_Het_imerina_22,
		52	KA509_Het_harveyi_32,
		53	KA586_Het_20,
		54	KA753_Het_vanewrighti_63,
		55	KA749_Het_drepana,
		56	KA549_Het_parva,
		57	KA558_Het_iboina,
		58	KA530_Het_uniformis,
		59	KA541_Het_avelona,
		60	KA755_Het_bicristata,
		61	KA2027_Het_parvidens,
		62	KA760_Het_vola,
		63	KA1015_Het_tornado_54,
		64	KA551_Het_ankova,
		65	KA504_Het_lanyvary_68,
		66	KA508_Het_undulans_83,
		67	KA580_Het_borgo_73,
		68	KA548_Het_angulifascia,
		69	KA550_Het_turbans,
		70	KA4086_Het_vertigo_61,
		71	KA1021_Het_sabas,
		72	KA2062_Het_28,
		73	KA1018_Het_tianae_49,
		74	KA518_Het_oberthuerae_89,
		75	KA3036_Het_andasibe,
		76	KA2055_Het_menamenoides_62,
		77	KA556_Het_barbarae_16,
		78	KA754_Het_maeva,
		79	KA554_Het_strigula,
		80	KA542_Het_laeta,
		81	KA578_Het_laetifica,
		82	KA771_Het_turbata,
		83	KA587_Het_pallida,
		84	KA514_Het_pauper,
		85	KA584_Het_comorana_comorana,
		86	KA585_Het_comorana_subrufa,
		87	KA761_Het_subsimilis,
		88	KA521_Het_avaratra_25,
		89	KA552_Het_kremenae_14A,
		90	CP10-05_Hal_halyma,
		91	KA739_Hal_asochis_asochis,
		92	KA209_Bic_taenias,
		93	KA816_Bic_cottrelli,
		94	KA219_Bic_safitza_safitza,
		95	KA615_Bic_safitza_aethiops,
		96	KA212_Bic_dekeyseri,
		97	KA728_Bic_dubia,
		98	PM12-23_Bic_buea,
		99	KA217_Bic_martius,
		100	KA206_Bic_sanaos,
		101	AM-98-V898_Bic_persimilis,
		102	AM-98-R949_Bic_golo,
		103	AM-98-R065_Bic_madetes_madetes,
		104	AM-97-V187_Bic_smithi_smithi,
		105	KA302_Bic_smithi_fernandina,
		106	AM-98-V911_Bic_matuta_matuta,
		107	KA1043_Bic_istaris,
		108	KA258_Bic_lamani,
		109	KA737_Bic_sophrosyne_sophrosyne,
		110	AM-97-V165_Bic_brunnea,
		111	KA614_Bic_funebris,
		112	KA314_Bic_sandace,
		113	PM12-18_Bic_vulgaris,
		114	KA977_Bic_dorothea_concolour,
		115	AM-98-R942_Bic_moyses,
		116	AM-98-R936_Bic_dorothea_dorothea,
		117	AM-97-V168_Bic_jefferyi,
		118	AM-98-R092_Bic_campina_campina,
		119	AM-98-R089_Bic_ena,
		120	AM-98-R964_Bic_technatis,
		121	KA3028_Bic_rhacotis,
		122	KA3027_Bic_cf.sangmelinae,
		123	AM-98-X980_Bic_sangmelinae,
		124	KA3044_Bic_sambulos_cyaneus,
		125	KA218_Bic_sambulos_unicolor,
		126	AM-98-R989_Bic_sambulos_sambulos,
		127	KA733_Bic_mesogena_mesogena,
		128	AM-97-V189_Bic_mesogenina,
		129	KA838_Bic_tanzanicus,
		130	KA201_Bic_campa,
		131	A-7-KA_Bic_cooksoni,
		132	KA202_Bic_angulosa_angulosa,
		133	KA655_Bic_sylvicolus,
		134	KA642_Bic_mollitia,
		135	KA221_Bic_abnormis,
		136	AM-97-V177_Bic_auricruda_fulgida,
		137	KA623_Bic_mandanes,
		138	KA644_Bic_collinsi,
		139	AM-98-R079_Bic_kenia,
		140	EW10-5_Bic_anynana_anynana,
		141	KA1009_Bic_uzungwensis_granti,
		142	KA1037_Bic_pareensis,
		143	KA949_Bic_danckelmani,
		144	KA2012_Bic_simulacris_simulacris,
		145	AM-98-A3_Bic_anisops,
		146	KA2008_Bic_saussurei_camerunia,
		147	KA260_Bic_saussurei_saussurei,
		148	KA729_Bic_neustetteri,
		149	KA1038_Bic_aurivilli_kivuensis,
		150	KA718_Bic_albocincta,
		151	KA648_Bic_dentata,
		152	KA308_Bic_milyas,
		153	KA203_Bic_pavonis,
		154	AM-98-R987_Bic_medontias,
		155	KA841_Bic_sebetus,
		156	AM-98-V224_Bic_sweadneri,
		157	AM-98-R022_Bic_iccius,
		158	KA632_Bic_ephorus,
		159	KA813_Bic_choveti,
		160	AM-97-W219_Bic_graueri_kota,
		161	KA633_Bic_italus,
		162	KA214_Bic_zinebi,
		163	KA708_Bic_wakaensis,
		164	KA705_Bic_hewitsoni,
		165	PM12-01_Bic_ignobilis,
		166	KA804_Bic_maesseni,
		167	KA833_Bic_vandeweghei,
		168	KA3030_Bic_brakefieldi,
		169	KA220_Bic_ottossoni,
		170	KA842_Bic_rileyi,
		171	AM-98-R036_Bic_trilophus,
		172	KA981_Bic_jacksoni,
		173	KA812_Bic_sealeae,
		174	KA215_Bic_larseni,
		175	KA740_Bic_nobilis,
		176	KA726_Bic_ivindo,
		177	KA1039_Bic_heathi,
		178	AM-98-R023_Bic_uniformis,
		179	KA224_Bic_sciathis,
		180	KA3031_Bic_sigiussidorum,
		181	AM-98-R016_Bic_elishiae,
		182	KA965_Bic_makomensis,
		183	AM-97-V909_Bic_procora,
		184	KA3026_Bic_subtilisurae,
		185	AM-97-W228_Bic_hyperanthus,
		186	KA723_Bic_amieti,
		187	KA1034_Bic_analis,
		188	KA305_Bic_feae,
		189	KA210_Bic_evadne,
		190	KA713_Bic_howarthi,
		191	KA603_Bic_xeneas_occidentalis,
		192	AM-98-R038_Bic_xeneas_xeneas,
		193	AM-97-V234_Bic_alboplaga,
		194	KA3008_Myc_frederici,
		195	KA249_Myc_igoleta,
		196	UK4-12_Myc_perseus_tabitha,
		197	KA188_Myc_perseus_perseus,
		198	UK9-15_Myc_mynois,
		199	UK6-27_Myc_perseoides,
		200	KA3019_Myc_horsfieldi_ssp?,
		201	KA3012_Myc_sp?,
		202	KA3017_Myc_wayewa,
		203	KA243_Myc_visala_phamis,
		204	UK7-6_Myc_indermedia_distanti,
		205	UK6-29_Myc_intermedia_intermedia,
		206	UKA145_Myc_visala_visala,
		207	UK4-8_Myc_mucianus_mucianus,
		208	KA744_Myc_visala_orcha,
		209	KA516_Myc_mineus_toshikoae,
		210	UK6-17_Myc_mineus_polydecta,
		211	KA743_Myc_igilia,
		212	UKA128_Myc_francisca_sanatana/albofasciata,
		213	KA1027_Myc_sudra,
		214	KA511_Myc_orseis_borneensis,
		215	KA246_Myc_orseis_nautilus,
		216	UK6-11_Myc_anaxias_aemate,
		217	UK1-22_Myc_anaxias_anaxias,
		218	AM-98-R086_Myc_francisca_francisca?,
		219	KA847_Myc_francisca_ulia?,
		220	A-2-KA_Myc_francisca_formosana?,
		221	UK17-24_Myc_oroatis,
		222	KA748_Myc_patnia,
		223	UK7-13_Myc_gotama_charaka?,
		224	UK4-11_Myc_gotama_gotama?,
		225	mg44_Myc_madjicosa_madjicosa,
		226	KA257_Cul_mnasicles,
		227	UK5-16_Cul_kina/amoena,
		228	KA3003_Cul_bisaya,
		229	KA253_Cul_tagala_venostes,
		230	UK4-23_Myd_itys,
		231	KA3009_Myd_treadawayi,
		232	KA3010_Myd_teatus,
		233	KA254_Myd_felderi,
		234	KA3002_Myd_ita,
		235	UK9-18_Myd_duponcheli,
		236	UK9-13_Myd_mucia,
		237	KA404_Myd_duponcheli,
		238	KA179_Myd_drusillodes,
		239	KA187_Myd_pernotata,
		240	KA194_Myd_valeria,
		241	KA192_Myd_sp.nr._barbara,
		242	UK9-3_Myd_barbara,
		243	KA1026_Myd_biformis,
		244	UK9-2_Myd_aethiops,
		245	KA402_Myd_shiva,
		246	UK18-16_Myd_asophis,
		247	KA181_Myd_durga,
		248	KA874_Myd_bazochii,
		249	UK18-6_Myd_woxvoldi,
		250	KA190_Myd_phidon_xanthias,
		251	KA189_Myd_phidon_phidonides,
		252	UK9-12_Myd_mehadeva,
		253	KA183_Myd_fulvianetta,
		254	KA178_Myd_comes,
		255	KA174_Myd_arabella,
		256	KA176_Myd_cacodaemon_cacodaemon,
		257	UK9-4_Myd_cacodaemon_bizonata,
		258	KA184_Myd_giamana,
		259	KA175_Myd_bilineata,
		260	KA1025_Myd_nerida,
		261	UK9-5_Myd_discolobus,
		262	KA193_Myd_terminus,
		263	EW18-8_Myd_terminus,
		264	KA3006_Myd_terminus_wakolo,
		265	UK9-9_Myd_elia,
		266	EW18-6_Myd_sirius,
		267	NW163-4_Myd_interrupta,
		268	NW163-7_Myd_splendens_splendens,
		269	NW163-5_Myd_splendens_versicolor,
		270	NW163-16_Myd_splendens_guadalcanalensis,
		271	NW163-11_Myd_splendens_tenebrosus,
		272	NW163-6_Myd_splendens_malaitensis,
		273	NW163-8_Myd_splendens_magnificans,
		274	NW163-10_Myd_sara,
		275	NW163-14_Myd_richardi,
		276	NW163-15_Myd_biliki,
		277	NW163-9_Myd_interrupta,
		278	KA405_Myd_maessene,
		279	UK5-20_Myd_mulleri,
		280	KA515_Myd_pitana,
		281	KA410_Myd_fusca,
		282	KA512_Myd_anapita,
		283	KA3023_Myd_patiana,
		284	UK5-12_Myd_dohertyi,
		285	KA513_Myd_maianeas,
		286	NW169-5_Loh_hypnus,
		287	UK5-23_Loh_susah,
		288	UK5-7_Loh_tanuki,
		289	KA898_Loh_dinon,
		290	UK5-1_Loh_dexamaneus,
		291	NW118-20_Loh_anna,
		292	KA3004_Loh_haasei,
		293	KA4053_Loh_transiens,
		294	KA4056_Loh_unipupillata,
		295	UK5-5_Loh_opthalmicus,
		296	KA3096_Loh_muelleri,
		297	KA3015_Loh_tilmara,
		298	UK5-2_Loh_imitatrix,
		299	KA3095_Loh_umbrosa,
		300	KA3039_Loh_decipiens,
		301	KA401_Loh_inga,
		302	KA3038_Loh_deianirina,
		303	KA823_Loh_erna,
		304	NW91-5_Neo_petersi,
		305	EW25-23_Neo_bremeri,
		306	NW121-15_Let_mantara,
		307	NW101-8_Let_mekara,
		308	EW25-20_Let_europa,
		309	DM-01-002_Eno_portlandia,
		310	NW166-9_Eno_anthedon,
		311	NEB-1-3_Sat_eurydice;
		tree UNTITLED = ((1:27.451709828400237,((((((2:4.194793470871556,3:4.194793470871556):11.49176991937176,(4:11.78188388920396,((5:1.3180240614375798,6:1.3180240614375798):4.92041037837218,(7:4.180244654353393,8:4.180244654353393):2.058189785456367):5.543449449394201):3.9046795010393556):1.9182257805107188,((9:4.086850814745226,10:4.086850814745226):10.847296998560743,(((11:4.354258623711971,12:4.3…
end;
